# Molecular characterization reveals subclasses of 1q gain in intermediate-risk Wilms tumors

**DOI:** 10.1101/2022.08.12.503742

**Authors:** Ianthe A.E.M. van Belzen, Marc van Tuil, Shashi Badloe, Eric Strengman, Alex Janse, Eugène T.P. Verwiel, Douwe F.M. van der Leest, Sam de Vos, John Baker-Hernandez, Alissa Groenendijk, Ronald de Krijger, Hindrik H.D. Kerstens, Jarno Drost, Marry M. van den Heuvel-Eibrink, Bastiaan B.J. Tops, Frank C.P. Holstege, Patrick Kemmeren, Jayne Y. Hehir-Kwa

**Author notes:** Corresponding authors: Patrick Kemmeren, Jayne Hehir-Kwa.

## Abstract

Chromosomal alterations have recurrently been identified in Wilms tumors (WTs) and some are associated with poor prognosis. Gain of 1q (1q+) is of special interest given its high prevalence and is currently actively studied for its prognostic value. However, the underlying mutational mechanisms and functional effects remain unknown.

For 30 primary WTs, we integrated somatic SNVs, CNs and SVs with expression data and distinguished four clusters characterized by affected biological processes: muscle differentiation, immune system, kidney development and proliferation. We identified 1q+ in eight tumors that differ in mutational mechanisms, subsequent rearrangements and genomic contexts. 1q+ tumors were present in all four expression clusters and individual tumors overexpress different genes on 1q. Through integrating CNs, SVs and gene expression, we identified subgroups of 1q+ tumors reflecting differences in the functional effect of 1q gain, indicating that expression data is likely needed for further risk stratification of 1q+ WTs.
