## Supplementary material for "Molecular characterization reveals subclasses of 1q gain in intermediate-risk Wilms tumors": Table S1

patient_label	tumor_id	normal_id	rna_id	diagnosis_id	histology	risk_group	tumor_stage	metastases	sex	age	treatment_protocol	pathology_biosource_label	pathology_biosource_rhabdomyo	pathology_biosource_anaplasia	expression_cluster	cn_similarity_cluster	c1a_pattern	tumor_qc_cov_med	normal_qc_cov_med	rna_qc_uq_reads	tumor_qc_dup	normal_qc_dup	flag_use_expression
M785AAA	PMABM000DYH	PMABM000DXR	PMABM000DYI	PMCDN785AAA	Epithelial	IR	I	F	female	0	RTSG Pre-op 4 wk AV-OK-chemo 4 wks AV1	Epithelial	No	No	EX3	CN3	no_c1a	99	28	125552069.5	0.088531	0.073777	TRUE
M108AAD	PMLBM000DIX	PMLBM000DJE	NA	PMCDN108AAD	NA	NA	I	F	female	0	Upfront OK	NA	NA	NA	NA	CN2	no_c1a	126	39	NA	0.076693	0.05655	FALSE
M699AAB	PMABM000CUW	PMABM000CUQ	NA	PMCDN699AAB	NA	NA	I	unknown	female	8	Wilms2001:upfront OK;AV2(27wkn 2 drugs)+RT	NA	NA	NA	NA	CN3	no_c1a	84	31	NA	0.059997	0.058857	FALSE
M735AAA	PMABM000CGA	PMABM000CFK	NA	PMCDN735AAA	Mixed	IR	I	F	female	0	Wilms2001:upfront OK; VCR 10wkn;AV 26wkn;AVD 28wkn	Mixed	No	No	NA	CN3	no_c1a	134	44	NA	0.096411	0.087246	FALSE
M606AAA	PMABM000FQO	PMABM000FPV	NA	PMCDN606AAA	Epithelial	IR	I	F	male	0	RTSG Pre-op 4 wk AV-OK-chemo 4 wks AV1	NA	No	No	NA	CN3	no_c1a	98	59	NA	0.073756	0.072613	FALSE
M472AAC	PMLBM000CCH	PMLBM000CCJ	PMLBM000CCI	PMCDN472AAC	Stromal	IR	I	F	male	0	RTSG Pre-op 4 wk AV-OK-chemo 4 wks AV1	NA	NA	NA	EX1	CN3	no_c1a	88	29	83948427.47	0.067725	0.051882	TRUE
M133AAA	PMABM000DER	PMABM000DDZ	PMABM000DES	PMCDN133AAA	Regressive	IR	I	F	female	3	SIOP-Wilms2001: AV1 (chemo 4 wkn)	Regressive	No	No	EX2	CN3	no_c1a	106	45	85858625.63	0.082508	0.078257	TRUE
M540AAA	PMABM000EUP	PMABM000ERR	PMABM000EUQ	PMCDN540AAA	Mixed	IR	I	F	female	0	RTSG aangepast: 4 wk AV1, Tumornefrectomie, AV aangevuld tot 1 jr i.v.m nefroblastomatose	NA	NA	NA	EX3	CN3	no_c1a	135	32	101404935.5	0.071093	0.103364	TRUE
M459AAA	PMABM000DIX	PMABM000DHT	PMABM000DIY	PMCDN459AAA	Mixed	IR	I	F	male	1	SIOP-Wilms2001: AV1 (chemo 4 wkn)	Mixed	No	No	EX3	CN1	1p/1q_other	80	34	115057919.1	0.076677	0.051971	TRUE
M066AAB	PMLBM000BAY	PMLBM000BBJ	PMLBM000BAZ	PMCDN066AAB	Mixed	IR	I	F	female	1	RTSG Pre-op 4 wk AV-OK-chemo 4 wks AV1	NA	NA	NA	EX3	CN3	no_c1a	110	37	61820920.68	0.086974	0.08234	TRUE
M975AAC	PMLBM000CXY	PMLBM000CYE	PMLBM000CXZ	PMCDN975AAC	Diffuse anaplastic	HR	I	F	male	4	RTSG Pre-op 4 wk AV-OK-chemo HR-1-no RT	NA	NA	NA	EX4	CN1	1p/1q	106	36	91991856.92	0.087482	0.079459	TRUE
M991AAA	PMABM000GIE	PMABM000GIH	PMABM000GIF	PMCDN991AAA	Mixed	IR	II	F	male	2	RTSG Pre-op 4 wk AV-OK-chemo 27 wks AV2-no RT	Mixed	No	No	EX3	CN3	no_c1a	96	39	127564274.8	0.122281	0.092824	TRUE
M010AAA	PMABM000CEW	PMABM000CEB	NA	PMCDN010AAA	Diffuse anaplastic	HR	II	unknown	female	2	SIOP-Wilms2001: HR (4drugs) met RT	NA	NA	NA	NA	CN2	1q_gain	116	40	NA	0.072621	0.060746	FALSE
M407AAA	PMABM000CLA	PMABM000CLC	PMABM000CLB	PMCDN407AAA	Stromal	IR	II	F	male	1	Wilms2001:AV2 (27wkn 2 drugs) no RT	NA	NA	NA	EX1	CN3	no_c1a	125	43	117015733.1	0.066323	0.058492	TRUE
M403AAB	PMABM000GRP	PMABM000GRX	PMABM000GRQ	PMCDN403AAB	Stromal	IR	II	F	male	1	RTSG Pre-op 4 wk AV-OK-chemo 27 wks AV2-no RT	NA	NA	NA	EX1	CN3	no_c1a	100	39	40477838.41	0.078315	0.07656	TRUE
M474AAC	PMLBM000CET	PMLBM000CEV	PMLBM000CEU	PMCDN474AAC	Stromal	IR	II	F	female	6	RTSG Pre-op 4 wk AV-OK-chemo 27 wks AV2-no RT	NA	No	No	EX2	CN3	no_c1a	105	28	96203896.08	0.105907	0.088773	TRUE
M067AAB	PMLBM000AXH	PMLBM000AXT	PMLBM000AXI	PMCDN067AAB	Mixed	IR	II	F	male	4	RTSG Pre-op 4 wk AV-OK-chemo 27 wks AVD-no RT	NA	NA	NA	EX1	CN1	1p/1q	100	36	96651683.77	0.091816	0.07743	TRUE
M754AAA	PMABM000AYL	PMABM000AYF	PMABM000AYM	PMCDN754AAA	Mixed	IR	III	F	male	9	SIOP-Wilms2001: AVD (27 wkn 3 drugs) met RT	Regressive	No	No	EX2	CN2	1q_gain	99	34	98537994.92	0.054174	0.045949	TRUE
M400AAB	PMABM000GMJ	PMABM000GMV	PMABM000GMK	PMCDN400AAB	Regressive	IR	III	F	male	4	RTSG Pre-op 4 wk AV-OK-chemo HR-1;RT	Regressive	No	No	EX2	CN3	no_c1a	103	32	81092622.14	0.102319	0.091886	TRUE
M536AAA	PMABM000DGF	PMABM000DFB	PMABM000DGG	PMCDN536AAA	Stromal	IR	V, local III, metachronous	F	female	3	RTSG Pre-op 4 wk AV-OK-chemo 27 wks AV2-no RT	Mixed	Yes	No	EX1	CN1	1p/1q	96	35	128051057.9	0.091407	0.068702	TRUE
M974AAC	PMLBM000CVP	PMLBM000CWF	PMLBM000CVQ	PMCDN974AAC	Regressive	IR	III	F	female	6	RTSG Pre-op 4 wk AV-OK-chemo 27 wks AV2+RT	NA	NA	NA	EX3	CN1	1p/1q	112	29	104069273.4	0.104942	0.087519	TRUE
M889AAA	PMABM000GAX	PMABM000GAT	PMABM000GAY	PMCDN889AAA	Mixed	IR	III	F	male	1	RTSG Pre-op 4 wk AV-OK -chemo 27 wks AVD+RT	Mixed	No	No	EX1	CN2	1q_gain	107	41	143928300	0.066797	0.061705	TRUE
M035AAD	PMLBM000DFP	PMLBM000DGN	PMLBM000DFQ	PMCDN035AAD	Stromal	IR	III	F	male	0	RTSG Pre-op 4 wk AV-OK-chemo 27 wks AV2+RT	NA	NA	NA	EX1	CN3	no_c1a	95	33	95129159.6	0.093647	0.085706	TRUE
M901AAC	PMLBM000CUX	PMLBM000CUT	NA	PMCDN901AAC	Diffuse anaplastic	HR	IV + V, local stage I	T	female	2	RTSG Pre-op 6 wk AVD-OK-chemo HR-2-RT	NA	NA	NA	NA	CN3	no_c1a	118	35	NA	0.078499	0.070455	FALSE
M062AAB	PMLBM000AAF	PMLBM000AAH	PMLBM000AAG	PMCDN062AAB	Stromal	IR	IV, local stage I	T	female	4	RTSG Pre-op 6 wk AVD-OK-chemo HR-2-RT	NA	NA	NA	EX2	CN3	no_c1a	127	41	72407008.67	0.10376	0.079539	TRUE
M763AAB	PMABM000HBK	PMABM000HBP	PMABM000HBL	PMCDN763AAB	Diffuse anaplastic	HR	IV, local stage II	T	male	3	RTSG Pre-op 6 wk AVD-OK-chemo HR-2-RT	NA	NA	NA	EX4	CN2	no_c1a	117	33	33410900.7	0.111484	0.104208	TRUE
M829AAB	PMABM000HCF	PMABM000HCJ	NA	PMCDN829AAB	Diffuse anaplastic	HR	IV, local stage III	T	female	3	RTSG Pre-op 6 wk AVD-OK-chemo HR-2-RT	Stromal	Yes	No	NA	CN2	no_c1a	94	40	NA	0.076082	0.066194	FALSE
M234AAB	PMLBM000AUD	PMLBM000ASW	PMLBM000AUE	PMCDN234AAB	Blastemal	HR	NA	F	male	8	RTSG Pre-op 4 wk AV-OK-chemo 4 wks AV1	NA	No	No	EX4	CN2	no_c1a	85	34	116613954.8	0.069762	0.064824	TRUE
M721AAA	PMABM000BAV	PMABM000AWY	NA	PMCDN721AAA	Blastemal	HR	V, local stage I	F	female	1	Wilms2001:AV4+8wks/4wks+OK;AV4wks+AV/2-3wks tot CR	NA	No	No	NA	CN3	no_c1a	101	37	NA	0.054415	0.049235	FALSE
M642AAA	PMABM000CGN	PMABM000BSK	PMABM000CGO	PMCDN642AAA	Regressive	IR	V, local stage I	unknown	male	4	Chemotherapie (4 drugs - SIOP Wilms� 2001 HR) met radiotherapie	Necrotic	No	No	EX3	CN3	no_c1a	123	40	71219901.51	0.086166	0.073669	TRUE
