## Supplementary material for "Molecular characterization reveals subclasses of 1q gain in intermediate-risk Wilms tumors": Table S2

variable	mutation_type	kruskal_pvalue	value	n	min	max	median	q1	q3	iqr	mad	mean	sd	se	ci
risk_group	snv_indel_somatic_nonsyn_cnt	0.0828205268933427	HR	7	1	13	8	7	9.5	2.5	1.483	7.857	3.761	1.421	3.478
risk_group	snv_indel_somatic_nonsyn_cnt	0.0828205268933427	IR	21	0	11	5	3	7	4	2.965	5.19	3.092	0.675	1.408
risk_group	somatic_sv_taf_cnt	0.556494428524078	HR	7	3	66	5	5	10.5	5.5	1.483	15	22.825	8.627	21.11
risk_group	somatic_sv_taf_cnt	0.556494428524078	IR	21	0	18	5	4	8	4	2.965	6.667	4.726	1.031	2.151
risk_group	aneuploidy_score_loh	0.0049865139050809	HR	7	1	8	4	2	5	3	1.483	3.857	2.478	0.937	2.292
risk_group	aneuploidy_score_loh	0.0049865139050809	IR	21	0	7	0	0	1	1	0	1.238	2.143	0.468	0.975
risk_group	fga	0.0182265373491104	HR	7	0.01	0.423	0.123	0.069	0.189	0.12	0.1	0.153	0.138	0.052	0.128
risk_group	fga	0.0182265373491104	IR	21	0.003	0.274	0.009	0.005	0.054	0.049	0.008	0.051	0.081	0.018	0.037
histology	snv_indel_somatic_nonsyn_cnt	0.192098121822453	Blastemal	2	1	13	7	4	10	6	8.896	7	8.485	6	76.237
histology	snv_indel_somatic_nonsyn_cnt	0.192098121822453	Diffuse anaplastic	5	7	11	8	7	8	1	1.483	8.2	1.643	0.735	2.04
histology	snv_indel_somatic_nonsyn_cnt	0.192098121822453	Epithelial	2	1	2	1.5	1.25	1.75	0.5	0.741	1.5	0.707	0.5	6.353
histology	snv_indel_somatic_nonsyn_cnt	0.192098121822453	Mixed	8	0	11	7	3	9.25	6.25	5.189	6.25	3.882	1.373	3.246
histology	snv_indel_somatic_nonsyn_cnt	0.192098121822453	Regressive	4	2	9	4	2.75	6	3.25	2.224	4.75	3.096	1.548	4.926
histology	snv_indel_somatic_nonsyn_cnt	0.192098121822453	Stromal	7	3	8	6	4	6	2	1.483	5.286	1.799	0.68	1.664
histology	somatic_sv_taf_cnt	0.865585158256038	Blastemal	2	5	5	5	5	5	0	0	5	0	0	0
histology	somatic_sv_taf_cnt	0.865585158256038	Diffuse anaplastic	5	3	66	6	5	15	10	4.448	19	26.674	11.929	33.12
histology	somatic_sv_taf_cnt	0.865585158256038	Epithelial	2	0	6	3	1.5	4.5	3	4.448	3	4.243	3	38.119
histology	somatic_sv_taf_cnt	0.865585158256038	Mixed	8	1	15	5	3.5	13.25	9.75	5.189	7.375	5.68	2.008	4.749
histology	somatic_sv_taf_cnt	0.865585158256038	Regressive	4	4	8	6	4	8	4	2.965	6	2.309	1.155	3.675
histology	somatic_sv_taf_cnt	0.865585158256038	Stromal	7	3	18	6	4.5	7.5	3	2.965	7.286	5.024	1.899	4.646
histology	aneuploidy_score_loh	0.117293898471601	Blastemal	2	1	4	2.5	1.75	3.25	1.5	2.224	2.5	2.121	1.5	19.059
histology	aneuploidy_score_loh	0.117293898471601	Diffuse anaplastic	5	1	8	5	3	5	2	2.965	4.4	2.608	1.166	3.238
histology	aneuploidy_score_loh	0.117293898471601	Epithelial	2	0	1	0.5	0.25	0.75	0.5	0.741	0.5	0.707	0.5	6.353
histology	aneuploidy_score_loh	0.117293898471601	Mixed	8	0	7	0	0	4	4	0	2.125	3.182	1.125	2.66
histology	aneuploidy_score_loh	0.117293898471601	Regressive	4	0	2	0	0	0.5	0.5	0	0.5	1	0.5	1.591
histology	aneuploidy_score_loh	0.117293898471601	Stromal	7	0	3	1	0	1	1	1.483	0.857	1.069	0.404	0.989
histology	fga	0.0892572234990142	Blastemal	2	0.01	0.423	0.216	0.113	0.32	0.206	0.306	0.216	0.292	0.206	2.622
histology	fga	0.0892572234990142	Diffuse anaplastic	5	0.027	0.19	0.123	0.111	0.189	0.078	0.098	0.128	0.067	0.03	0.084
histology	fga	0.0892572234990142	Epithelial	2	0.003	0.009	0.006	0.004	0.007	0.003	0.005	0.006	0.004	0.003	0.04
histology	fga	0.0892572234990142	Mixed	8	0.005	0.274	0.025	0.011	0.157	0.146	0.03	0.089	0.111	0.039	0.093
histology	fga	0.0892572234990142	Regressive	4	0.003	0.119	0.009	0.006	0.037	0.031	0.005	0.035	0.056	0.028	0.089
histology	fga	0.0892572234990142	Stromal	7	0.003	0.135	0.006	0.004	0.031	0.027	0.004	0.031	0.049	0.019	0.046
tumor_stage	snv_indel_somatic_nonsyn_cnt	0.0581435183015839	I	11	0	7	3	2	5.5	3.5	2.965	3.727	2.412	0.727	1.62
tumor_stage	snv_indel_somatic_nonsyn_cnt	0.0581435183015839	II	6	3	9	7.5	6.25	8	1.75	1.483	6.833	2.137	0.872	2.243
tumor_stage	snv_indel_somatic_nonsyn_cnt	0.0581435183015839	III	5	2	11	9	6	10	4	2.965	7.6	3.647	1.631	4.528
tumor_stage	snv_indel_somatic_nonsyn_cnt	0.0581435183015839	IV	3	3	11	7	5	9	4	5.93	7	4	2.309	9.937
tumor_stage	snv_indel_somatic_nonsyn_cnt	0.0581435183015839	V	3	1	6	3	2	4.5	2.5	2.965	3.333	2.517	1.453	6.252
tumor_stage	somatic_sv_taf_cnt	0.325987692522788	I	11	0	15	6	3	10.5	7.5	4.448	6.545	5.317	1.603	3.572
tumor_stage	somatic_sv_taf_cnt	0.325987692522788	II	6	2	8	5	4.25	5	0.75	0.741	4.833	1.941	0.792	2.037
tumor_stage	somatic_sv_taf_cnt	0.325987692522788	III	5	4	8	5	4	7	3	1.483	5.6	1.817	0.812	2.256
tumor_stage	somatic_sv_taf_cnt	0.325987692522788	IV	3	6	66	15	10.5	40.5	30	13.343	29	32.357	18.682	80.38
tumor_stage	somatic_sv_taf_cnt	0.325987692522788	V	3	4	18	5	4.5	11.5	7	1.483	9	7.81	4.509	19.402
tumor_stage	aneuploidy_score_loh	0.360526133133715	I	11	0	7	0	0	1	1	0	1.091	2.166	0.653	1.455
tumor_stage	aneuploidy_score_loh	0.360526133133715	II	6	0	5	0.5	0	2.5	2.5	0.741	1.5	2.074	0.847	2.176
tumor_stage	aneuploidy_score_loh	0.360526133133715	III	5	0	7	2	1	7	6	2.965	3.4	3.362	1.503	4.174
tumor_stage	aneuploidy_score_loh	0.360526133133715	IV	3	0	8	5	2.5	6.5	4	4.448	4.333	4.041	2.333	10.04
tumor_stage	aneuploidy_score_loh	0.360526133133715	V	3	0	3	1	0.5	2	1.5	1.483	1.333	1.528	0.882	3.795
tumor_stage	fga	0.510089645462389	I	11	0.003	0.247	0.01	0.006	0.025	0.019	0.007	0.042	0.075	0.023	0.05
tumor_stage	fga	0.510089645462389	II	6	0.004	0.13	0.03	0.005	0.105	0.1	0.038	0.053	0.06	0.024	0.063
tumor_stage	fga	0.510089645462389	III	5	0.006	0.274	0.119	0.007	0.236	0.229	0.168	0.128	0.125	0.056	0.156
tumor_stage	fga	0.510089645462389	IV	3	0.009	0.19	0.189	0.099	0.189	0.091	0.002	0.129	0.104	0.06	0.259
tumor_stage	fga	0.510089645462389	V	3	0.003	0.135	0.01	0.007	0.072	0.066	0.01	0.049	0.074	0.043	0.183
