## Supplementary material for "Molecular characterization reveals subclasses of 1q gain in intermediate-risk Wilms tumors": Table S7

expression_cluster	ensembl_id	gene_name	cytoband	patient_label	cna	flag_sv_bp	neutral_vst_zscore
EX1	ENSG00000236358	AL355472.2	chr1q42.2	M067AAB	gain	FALSE	2.277
EX1	ENSG00000236358	AL355472.2	chr1q42.2	M536AAA	gain	FALSE	1.86558
EX1	ENSG00000284299	AL590132.1	chr1q32.2	M067AAB	gain	FALSE	2.390423
EX1	ENSG00000284299	AL590132.1	chr1q32.2	M889AAA	gain	FALSE	2.197376
EX1	ENSG00000231424	BX284613.2	chr1q24.2, chr1q24.3	M067AAB	gain	FALSE	1.737467
EX1	ENSG00000231424	BX284613.2	chr1q24.2, chr1q24.3	M889AAA	gain	FALSE	1.506629
EX1	ENSG00000180999	C1orf105	chr1q24.3	M536AAA	gain	FALSE	2.717767
EX1	ENSG00000180999	C1orf105	chr1q24.3	M889AAA	gain	FALSE	1.653995
EX1	ENSG00000198216	CACNA1E	chr1q25.3	M067AAB	gain	FALSE	2.22805
EX1	ENSG00000198216	CACNA1E	chr1q25.3	M536AAA	gain	FALSE	1.735195
EX1	ENSG00000198216	CACNA1E	chr1q25.3	M889AAA	gain	FALSE	2.650896
EX1	ENSG00000081248	CACNA1S	chr1q32.1	M536AAA	gain	FALSE	2.578626
EX1	ENSG00000081248	CACNA1S	chr1q32.1	M889AAA	gain	FALSE	1.761181
EX1	ENSG00000143318	CASQ1	chr1q23.2	M536AAA	gain	FALSE	2.009615
EX1	ENSG00000143318	CASQ1	chr1q23.2	M889AAA	gain	FALSE	3.004422
EX1	ENSG00000184144	CNTN2	chr1q32.1	M067AAB	gain	FALSE	3.6209
EX1	ENSG00000184144	CNTN2	chr1q32.1	M536AAA	gain	FALSE	2.024802
EX1	ENSG00000184144	CNTN2	chr1q32.1	M889AAA	gain	FALSE	2.253998
EX1	ENSG00000198842	DUSP27	chr1q24.1	M536AAA	gain	FALSE	2.672357
EX1	ENSG00000198842	DUSP27	chr1q24.1	M889AAA	gain	FALSE	1.952026
EX1	ENSG00000117507	FMO6P	chr1q24.3	M067AAB	gain	FALSE	2.03461
EX1	ENSG00000117507	FMO6P	chr1q24.3	M889AAA	gain	FALSE	1.82715
EX1	ENSG00000163395	IGFN1	chr1q32.1	M067AAB	gain	FALSE	3.004286
EX1	ENSG00000163395	IGFN1	chr1q32.1	M536AAA	gain	FALSE	1.606723
EX1	ENSG00000143603	KCNN3	chr1q21.3	M067AAB	gain	FALSE	2.605906
EX1	ENSG00000143603	KCNN3	chr1q21.3	M536AAA	gain	FALSE	2.403736
EX1	ENSG00000143603	KCNN3	chr1q21.3	M889AAA	gain	FALSE	3.258039
EX1	ENSG00000162761	LMX1A	chr1q23.3	M067AAB	gain	FALSE	2.673078
EX1	ENSG00000162761	LMX1A	chr1q23.3	M536AAA	gain	FALSE	3.247336
EX1	ENSG00000197769	MAP1LC3C	chr1q43	M067AAB	gain	FALSE	3.396407
EX1	ENSG00000197769	MAP1LC3C	chr1q43	M536AAA	gain	FALSE	3.270936
EX1	ENSG00000230937	MIR205HG	chr1q32.2	M536AAA	gain	FALSE	2.976484
EX1	ENSG00000230937	MIR205HG	chr1q32.2	M889AAA	gain	FALSE	3.514453
EX1	ENSG00000117501	MROH9	chr1q24.3	M067AAB	gain	FALSE	1.875009
EX1	ENSG00000117501	MROH9	chr1q24.3	M889AAA	gain	FALSE	1.518479
EX1	ENSG00000133055	MYBPH	chr1q32.1	M536AAA	gain	FALSE	1.664191
EX1	ENSG00000133055	MYBPH	chr1q32.1	M889AAA	gain	FALSE	1.536295
EX1	ENSG00000122180	MYOG	chr1q32.1	M067AAB	gain	FALSE	1.545951
EX1	ENSG00000122180	MYOG	chr1q32.1	M536AAA	gain	FALSE	1.995499
EX1	ENSG00000122180	MYOG	chr1q32.1	M889AAA	gain	FALSE	1.844963
EX1	ENSG00000081277	PKP1	chr1q32.1	M536AAA	gain	FALSE	1.640234
EX1	ENSG00000081277	PKP1	chr1q32.1	M889AAA	gain	FALSE	2.233363
EX1	ENSG00000198570	RD3	chr1q32.3	M067AAB	gain	FALSE	2.244071
EX1	ENSG00000198570	RD3	chr1q32.3	M536AAA	gain	FALSE	2.539895
EX1	ENSG00000198570	RD3	chr1q32.3	M889AAA	gain	FALSE	2.322974
EX1	ENSG00000143171	RXRG	chr1q23.3	M536AAA	gain	FALSE	2.338754
EX1	ENSG00000143171	RXRG	chr1q23.3	M889AAA	gain	FALSE	1.660213
EX1	ENSG00000196660	SLC30A10	chr1q41	M067AAB	gain	FALSE	1.866323
EX1	ENSG00000196660	SLC30A10	chr1q41	M536AAA	gain	FALSE	1.778184
EX1	ENSG00000183780	SLC35F3	chr1q42.2	M067AAB	gain	FALSE	1.942769
EX1	ENSG00000183780	SLC35F3	chr1q42.2	M536AAA	gain	FALSE	2.024704
EX1	ENSG00000092969	TGFB2	chr1q41	M067AAB	gain	FALSE	2.117368
EX1	ENSG00000092969	TGFB2	chr1q41	M889AAA	gain	FALSE	2.351508
EX1	ENSG00000281453	TGFB2-OT1	chr1q41	M067AAB	gain	FALSE	1.941211
EX1	ENSG00000281453	TGFB2-OT1	chr1q41	M889AAA	gain	FALSE	2.284487
EX1	ENSG00000143494	VASH2	chr1q32.3	M067AAB	gain	FALSE	2.196588
EX1	ENSG00000143494	VASH2	chr1q32.3	M889AAA	gain	FALSE	1.609663
EX2	ENSG00000198848	CES1	chr16q12.2	M133AAA	gain	FALSE	1.618941
EX2	ENSG00000198848	CES1	chr16q12.2	M474AAC	gain	FALSE	1.9878
EX3	ENSG00000276509	AC239799.1	chr1q21.1	M459AAA	gain	FALSE	3.003633
EX3	ENSG00000276509	AC239799.1	chr1q21.1	M974AAC	gain	FALSE	2.172938
EX3	ENSG00000163485	ADORA1	chr1q32.1	M459AAA	gain	FALSE	2.063332
EX3	ENSG00000163485	ADORA1	chr1q32.1	M974AAC	gain	FALSE	1.643069
EX3	ENSG00000227141	AL160286.1	chr1q25.2	M459AAA	gain	FALSE	3.748516
EX3	ENSG00000227141	AL160286.1	chr1q25.2	M974AAC	gain	FALSE	1.874527
EX3	ENSG00000260088	AL445483.1	chr1q32.1	M459AAA	gain	FALSE	2.168619
EX3	ENSG00000260088	AL445483.1	chr1q32.1	M974AAC	gain	FALSE	2.038816
EX3	ENSG00000227094	AL512785.1	chr1q23.3	M459AAA	gain	TRUE	3.249393
EX3	ENSG00000227094	AL512785.1	chr1q23.3	M974AAC	gain	FALSE	1.739982
EX3	ENSG00000254706	AL512785.2	chr1q23.3	M459AAA	gain	TRUE	2.523297
EX3	ENSG00000254706	AL512785.2	chr1q23.3	M974AAC	gain	FALSE	1.521823
EX3	ENSG00000231691	AL592114.3	chr1q32.1	M459AAA	gain	FALSE	2.498149
EX3	ENSG00000231691	AL592114.3	chr1q32.1	M974AAC	gain	FALSE	1.540101
EX3	ENSG00000198049	AVPR1B	chr1q32.1	M459AAA	gain	FALSE	2.293866
EX3	ENSG00000198049	AVPR1B	chr1q32.1	M974AAC	gain	FALSE	3.275407
EX3	ENSG00000239887	C1orf226	chr1q23.3	M459AAA	gain	TRUE	2.453812
EX3	ENSG00000239887	C1orf226	chr1q23.3	M974AAC	gain	FALSE	1.712124
EX3	ENSG00000234614	C2CD4D-AS1	chr1q21.3	M459AAA	gain	FALSE	1.521893
EX3	ENSG00000234614	C2CD4D-AS1	chr1q21.3	M974AAC	gain	FALSE	1.668782
EX3	ENSG00000008118	CAMK1G	chr1q32.2	M459AAA	gain	FALSE	2.334044
EX3	ENSG00000008118	CAMK1G	chr1q32.2	M974AAC	gain	FALSE	1.876884
EX3	ENSG00000188931	CFAP126	chr1q23.3	M459AAA	gain	TRUE	2.071094
EX3	ENSG00000188931	CFAP126	chr1q23.3	M974AAC	gain	FALSE	2.541941
EX3	ENSG00000213085	CFAP45	chr1q23.2	M459AAA	gain	FALSE	2.860973
EX3	ENSG00000213085	CFAP45	chr1q23.2	M974AAC	gain	FALSE	2.376118
EX3	ENSG00000179085	DPM3	chr1q22	M459AAA	gain	FALSE	3.205035
EX3	ENSG00000179085	DPM3	chr1q22	M974AAC	gain	FALSE	1.797109
EX3	ENSG00000162746	FCRLB	chr1q23.3	M459AAA	gain	TRUE	1.896139
EX3	ENSG00000162746	FCRLB	chr1q23.3	M974AAC	gain	FALSE	1.849095
EX3	ENSG00000121634	GJA8	chr1q21.2	M459AAA	gain	FALSE	1.674984
EX3	ENSG00000121634	GJA8	chr1q21.2	M974AAC	gain	FALSE	2.758595
EX3	ENSG00000236539	HNRNPA1P54	chr1q25.2	M459AAA	gain	FALSE	1.700235
EX3	ENSG00000236539	HNRNPA1P54	chr1q25.2	M974AAC	gain	FALSE	1.552002
EX3	ENSG00000177807	KCNJ10	chr1q23.2	M459AAA	gain	FALSE	2.291419
EX3	ENSG00000177807	KCNJ10	chr1q23.2	M974AAC	gain	FALSE	1.531218
EX3	ENSG00000170498	KISS1	chr1q32.1	M459AAA	gain	FALSE	11.28014
EX3	ENSG00000170498	KISS1	chr1q32.1	M974AAC	gain	FALSE	1.581427
EX3	ENSG00000170382	LRRN2	chr1q32.1	M459AAA	gain	FALSE	2.737584
EX3	ENSG00000170382	LRRN2	chr1q32.1	M974AAC	gain	FALSE	1.713683
EX3	ENSG00000143839	REN	chr1q32.1	M459AAA	gain	FALSE	3.30109
EX3	ENSG00000143839	REN	chr1q32.1	M974AAC	gain	FALSE	1.578012
EX3	ENSG00000196407	THEM5	chr1q21.3	M459AAA	gain	FALSE	1.947819
EX3	ENSG00000196407	THEM5	chr1q21.3	M974AAC	gain	FALSE	1.881274
EX4	ENSG00000213160	KLHL23	chr2q31.1	M234AAB	gain	FALSE	1.789386
EX4	ENSG00000213160	KLHL23	chr2q31.1	M763AAB	0	TRUE	1.515309
EX4	ENSG00000115758	ODC1	chr2p25.1	M234AAB	gain	FALSE	1.508004
EX4	ENSG00000115758	ODC1	chr2p25.1	M763AAB	0	TRUE	2.332838
