## Supplementary material for "Molecular characterization reveals subclasses of 1q gain in intermediate-risk Wilms tumors": Table S10

patient_label	gene_name	ensembl_id	fpkm	neutral_vst_zscore	vst_zscore
M067AAB	MDM4	ENSG00000198625	18.8889	5.540772	2.321088
M067AAB	ARID4B	ENSG00000054267	20.47081	4.143522	1.744141
M067AAB	TPR	ENSG00000047410	47.04701	3.743818	1.754902
M067AAB	ELK4	ENSG00000158711	16.64818	3.258414	2.170936
M067AAB	CDC73	ENSG00000134371	12.45352	2.649797	1.180876
M067AAB	SPRTN	ENSG00000010072	2.416921	2.640041	1.386281
M459AAA	SDHC	ENSG00000143252	11.25982	5.310724	2.68469
M459AAA	PRCC	ENSG00000143294	31.07942	5.210098	2.765143
M459AAA	SETDB1	ENSG00000143379	17.19247	4.174849	1.991237
M459AAA	NCSTN	ENSG00000162736	79.85768	4.153331	2.939767
M459AAA	APH1A	ENSG00000117362	60.03657	4.037162	2.872803
M459AAA	YY1AP1	ENSG00000163374	20.26436	3.69403	2.527345
M459AAA	ARNT	ENSG00000143437	36.0235	3.180574	2.261802
M459AAA	MEF2D	ENSG00000116604	30.36437	3.177794	2.54039
M459AAA	BCL9	ENSG00000116128	24.54861	3.081115	1.816141
M459AAA	PDE4DIP	ENSG00000178104	16.93595	2.978392	2.307209
M459AAA	CDC73	ENSG00000134371	8.84273	2.777708	1.260827
M459AAA	SRGAP2	ENSG00000266028	8.737378	2.478007	1.701894
M459AAA	MUC1	ENSG00000185499	45.81559	2.259174	2.011015
M459AAA	RIT1	ENSG00000143622	13.53169	2.256383	2.035498
M459AAA	PBX1	ENSG00000185630	18.16198	2.189236	1.544675
M459AAA	SLC45A3	ENSG00000158715	2.508246	2.11747	1.873404
M459AAA	TPR	ENSG00000047410	24.63735	1.99021	0.6933004
M536AAA	MDM4	ENSG00000198625	13.14895	2.967719	0.9960015
M536AAA	TRAF5	ENSG00000082512	5.871544	2.518933	1.633679
M536AAA	SETDB1	ENSG00000143379	16.0149	2.197305	0.802685
M754AAA	ABL2	ENSG00000143322	16.91125	5.663274	3.435865
M754AAA	ARID4B	ENSG00000054267	12.73528	2.904153	1.093247
M754AAA	SPRTN	ENSG00000010072	1.778189	2.69896	1.425665
M754AAA	TPR	ENSG00000047410	28.30363	2.573202	1.046233
M754AAA	MCL1	ENSG00000143384	147.1594	2.444215	2.308643
M754AAA	TRAF5	ENSG00000082512	3.90532	2.424485	1.55856
M754AAA	SMYD3	ENSG00000185420	3.504932	2.210698	1.698975
M754AAA	CDC73	ENSG00000134371	8.545745	2.177826	0.8858748
M754AAA	MDM4	ENSG00000198625	7.661337	2.003574	0.4994804
M889AAA	MDM4	ENSG00000198625	9.25317	2.230371	0.6162774
M974AAC	ARID4B	ENSG00000054267	16.5306	5.502779	2.457997
M974AAC	CDC73	ENSG00000134371	11.23948	4.868918	2.567921
M974AAC	TPR	ENSG00000047410	37.74163	4.763551	2.37223
M974AAC	SPRTN	ENSG00000010072	2.179872	4.507631	2.634652
M974AAC	SDHC	ENSG00000143252	8.836097	4.432317	2.167092
M974AAC	MDM4	ENSG00000198625	10.19386	4.160018	1.610019
M974AAC	SETDB1	ENSG00000143379	16.12145	4.033551	1.906314
M974AAC	PRCC	ENSG00000143294	21.83577	3.993247	2.013202
M974AAC	PIK3C2B	ENSG00000133056	9.294366	3.861082	2.691171
M974AAC	PARP1	ENSG00000143799	66.74581	3.394181	2.556317
M974AAC	BCL9	ENSG00000116128	23.43676	3.04513	1.789336
M974AAC	H3F3A	ENSG00000163041	209.1962	3.03258	2.484467
M974AAC	FH	ENSG00000091483	24.27894	3.00729	2.394789
M974AAC	ELK4	ENSG00000158711	9.258295	2.63074	1.669946
M974AAC	PLXNA2	ENSG00000076356	18.05425	2.625639	1.896066
M974AAC	YY1AP1	ENSG00000163374	14.96161	2.577145	1.643799
M975AAC	MDM4	ENSG00000198625	11.89316	4.628485	1.851273
M975AAC	ARID4B	ENSG00000054267	14.99591	4.144618	1.744716
M975AAC	SETDB1	ENSG00000143379	16.29799	3.770958	1.748489
M975AAC	CDC73	ENSG00000134371	9.319218	2.81653	1.285091
M975AAC	TPR	ENSG00000047410	29.34257	2.765142	1.16243
M975AAC	BCL9	ENSG00000116128	18.89502	2.439178	1.337972
M975AAC	SDHC	ENSG00000143252	5.579563	2.225252	0.8665879
M975AAC	TRAF5	ENSG00000082512	3.603436	2.132747	1.326527
M975AAC	PLXNA2	ENSG00000076356	13.17686	2.11861	1.453687
